# Nitrite reductase NirB mediates an unconventional nitrogen assimilation strategy to enhance adaptations of extremophile

**DOI:** 10.64898/2026.09.23.753953

**Authors:** Ruirui Liu, Ye Tian

**Affiliations:** State Key Laboratory of Biocontrol, School of Life Sciences, Sun Yat-Sen University, Guangzhou, China

**Keywords:** nitrite reductase, dual NIR, nitrogen assimilation, adaptation

## Abstract

Microbial metabolism in extreme environments has long been shrouded in profound mystery. Distinct from the direct assimilation of exogenous organic carbon, microorganisms predominantly exploit inorganic nitrogen substrates as their primary nitrogen sources. As a critical nitrogen assimilation pathway, assimilatory nitrite reduction plays a vital role in microbial nitrogen acquisition, especially in extreme environments with poor nutrient availability. In this study, we identified the coexistence of two isoforms of NADH-dependent nitrite reductase in single genomes. NIR-α and NIR-β, named based on their phylogenetic relationships, exhibit significant differences in protein sequence, genomic context and evolutionary relationship, a phenomenon that has rarely been reported before. They also show distinct expression patterns, which may allow bacteria to achieve efficient nitrogen conversion in nutrient-poor environments. This finding calls for a revision of the conventional model of nitrogen cycling gene combinations inferred from common model microorganisms and holds numerous implications for how we understand and study the environmental adaptation mechanisms of extremophiles.
