## Supplementary Table for "Nitrite reductase NirB mediates an unconventional nitrogen assimilation strategy to enhance adaptations of extremophile"

### Sheet: Supplementary Table1
Supplementary Table 1. Summary of genome assembly and Genomic features
Assembly Accession	Organism Name	Strain	Taxonomic ID	Sequence Length	Number of Contigs	GC Percent	Completeness	Contamination	BioProject	BioSample	Assembly Level	Assembly Stats Contigs N50
GCA_022267535.1	Psychromonas antarctica	DSM 10704	67573	3916717	300	40	94.91	2.88	PRJNA739283	SAMN19781417	Contig	32057
GCA_003318165.1	Psychromonas sp. B3M02	B3M02	2267226	3861573	186	38.5	95.54	3.81	PRJNA478695	SAMN09522130	Scaffold	49723
GCA_002836415.1	Psychromonas sp. MB-3u-54	MB-3u-54	2058319	4371403	186	41	96.25	4.9	PRJNA420923	SAMN08125766	Contig	59709
GCA_030161115.1	Psychromonas marina	NBRC 103166	88364	4414244	52	39.5	96.62	3.53	PRJDB15044	SAMD00576819	Scaffold	472806
GCA_002835465.1	Psychromonas sp. psych-6C06	psych-6C06	2058089	3719886	34	39.5	96.62	3.25	PRJNA414740	SAMN08130274	Scaffold	539979
GCF_947489755.1	uncultured Psychromonas sp.	2B2-76.fasta	173974	4196567	120	37	97.87	2.77	PRJEB57783	SAMEA112157078	Contig	118990
GCF_000420245.1	Psychromonas hadalis ATCC BAA-638	ATCC BAA-638	1278302	3979980	351	39	98.05	3.42	PRJNA185221	SAMN02440919	Contig	21332
GCF_009828855.1	Psychromonas sp. L1A2	L1A2	2686356	4339865	2	36.5	98.09	3.35	PRJNA595817	SAMN13567766	Contig	2493579
GCA_947487995.1	uncultured Psychromonas sp.	2B1-1-12-3Z.fasta	173974	4580051	89	37.5	98.99	2.88	PRJEB57783	SAMEA112157077	Contig	226185
GCA_011378715.1	Psychromonas sp. SA13A	SA13A	2686346	4565537	52	37.5	99.19	1.99	PRJNA595786	SAMN13567463	Scaffold	177196
GCA_000015285.1	Psychromonas ingrahamii 37	37	357804	4559598	1	40	99.6	0.56	PRJNA16187	SAMN02598361	Complete	4559598
GCA_014163575.1	Psychromonas sp. SR45-3	SR45-3	2760930	4518242	155	37.5	99.66	1.8	PRJNA648432	SAMN15642188	Scaffold	94169
GCA_000482725.1	Psychromonas arctica DSM 14288	DSM 14288	1123036	4745897	136	38	99.74	1.07	PRJNA188885	SAMN02440766	Scaffold	154526
GCA_000428725.1	Psychromonas aquimarina ATCC BAA-1526	ATCC BAA-1526	1278312	5534630	145	42.5	99.76	0.37	PRJNA185236	SAMN02441204	Scaffold	132944
GCA_000381745.1	Psychromonas ossibalaenae ATCC BAA-1528	JAMM 0738	1278307	5204311	114	42	99.76	0.33	PRJNA185226	SAMN02441329	Scaffold	81570
GCA_000378625.1	Colwellia piezophila ATCC BAA-637	ATCC BAA-637	1265503	5484375	50	39	99.76	0.57	PRJNA182419	SAMN02440473	Scaffold	309967
GCA_007954275.1	Colwellia demingiae	ACAM 459	89401	5229547	38	38	96.91	3.35	PRJNA516284	SAMN10785818	Contig	469614
GCA_002207865.1	Colwellia marinimaniae	MTCD1	1513592	4387599	588	39.5	98.92	3.65	PRJDB5767	SAMD00081185	Contig	116758
GCA_000008465.1	Idiomarina loihiensis L2TR	L2TR	283942	2839318	1	47	99.91	0.34	PRJNA10790	SAMN02604184	Complete	2839318
GCA_019797805.1	Idiomarina abyssalis	MSP-CT	86102	2610628	1	47	98.58	1.6	PRJNA756398	SAMN20865297	Complete	2610628
GCA_003987185.1	Idiomarina aquatica	SN-14	1327752	2965611	8	51	98.05	2.08	PRJNA419974	SAMN08102214	Contig	1484619
GCA_000412675.1	Pseudomonas putida NBRC 14164	NBRC 14164	1211579	6156701	1	62.5	99.71	1.33	PRJDB191	SAMD00061028	Complete	6156701
GCA_900560965.1	Pseudomonas protegens CHA0	CHA0	1124983	6868303	1	63.5	99.28	0.72	PRJEB28440	SAMEA4895849	Complete	6868303
GCA_000026105.1	Pseudomonas entomophila L48	L48	384676	5888780	1	64	99.15	0.56	PRJNA16800	SAMEA3138225	Complete	5888780

### Sheet: Supplementary Table2
Supplementary Table 2. Geographic metadata for the genome sequences.
Organism Name	BioSample	source	location	Latitude	Longitude	deeplength(m)
Psychromonas antarctica	SAMN19781417	sediment	McMurdo Sound, Antarctica	-77.85	166.454	-
Psychromonas aquimarina ATCC BAA-1526	SAMN02441204	sediment	Kori, Nomozaki, Nagasaki Prefecture, Japan	32.6013	129.776	-
Psychromonas arctica DSM 14288	SAMN02440766	sea ice	Svalbard, Norway	78.1571	15.8643	-
Psychromonas hadalis ATCC BAA-638	SAMN02440919	sediment	Kakiko, Japan Trench, Japan	38.0164	144.011	7542
Psychromonas ingrahamii 37	SAMN02598361	sea ice	Point Barrow, Alaska, USA	71.2833	-156.467	-
Psychromonas marina	SAMD00576819	seawater	Monbetsu, Hokkaido, Japan	44.35	143.37	-
Psychromonas ossibalaenae ATCC BAA-1528	SAMN02441329	sediment	Kagoshima, Kagoshima Prefecture, Japan	31.3142	129.994	250
Psychromonas sp. B3M02	SAMN09522130	seawater	Nahant, Massachusetts, USA	42.25	-70.54	2
Psychromonas sp. L1A2	SAMN13567766	seawater	Arctic Ocean	78.9176	11.8947	-
Psychromonas sp. MB-3u-54	SAMN08125766	sea ice	Point Barrow, Alaska, USA	71.3	-157
Psychromonas sp. psych-6C06	SAMN08130274	seawater	Nahant, Massachusetts, USA	42.25	-70.54	-
Psychromonas sp. SA13A	SAMN13567463	sediment	Antarctica	-68.4725	78.188
Psychromonas sp. SR45-3	SAMN15642188	seawater	Chesapeake Bay, Maryland, USA	38.9889	-76481891	1
uncultured Psychromonas sp.	SAMEA112157078	seawater	Weihai, China	37.56	122.12	-
uncultured Psychromonas sp.	SAMEA112157077	seawater	Weihai, China	37.56	122.12	-

### Sheet: Supplementary Table 3
Supplementary Table 3. Pairwise ANI and AAI matrix among Psychromonas genomes.
1.ANI
genomeID	GCA_002835465.1	GCA_000428725.1	GCA_947487995.1	GCA_002836415.1	GCA_014163575.1	GCA_030161115.1	GCA_000381745.1	GCF_009828855.1	GCA_003318165.1	GCA_000015285.1	GCA_022267535.1	GCA_011378715.1	GCF_000420245.1	GCF_947489755.1	GCA_000482725.1
GCA_002835465.1	1	0.741901	0.747958	0.737463	0.748868	0.781078	0.744278	0.747745	0.746579	0.738563	0.741344	0.748376	0.770152	0.74869	0.749468
GCA_000428725.1	0.742382	1	0.741338	0.755608	0.741958	0.745086	0.880144	0.742684	0.740577	0.75447	0.758067	0.74199	0.744233	0.742425	0.742878
GCA_947487995.1	0.749498	0.741919	1	0.744492	0.901502	0.753231	0.743555	0.799546	0.78088	0.743865	0.744983	0.973254	0.746987	0.802107	0.904505
GCA_002836415.1	0.738461	0.755418	0.74355	1	0.742711	0.740818	0.756397	0.74152	0.739354	0.900149	0.753173	0.743187	0.740729	0.740763	0.743186
GCA_014163575.1	0.750738	0.743786	0.901069	0.743851	1	0.755622	0.745309	0.804567	0.78076	0.745145	0.744925	0.899716	0.749327	0.801366	0.980626
GCA_030161115.1	0.779662	0.744327	0.753757	0.742126	0.754342	1	0.745621	0.755152	0.75179	0.743061	0.743746	0.753949	0.777205	0.755078	0.75395
GCA_000381745.1	0.744016	0.879434	0.743724	0.756604	0.742075	0.745939	1	0.743219	0.742693	0.754443	0.758934	0.743351	0.746065	0.743567	0.745052
GCF_009828855.1	0.749437	0.741461	0.799978	0.747094	0.80626	0.754148	0.742513	1	0.788432	0.748704	0.748136	0.802207	0.747383	0.872223	0.80643
GCA_003318165.1	0.748163	0.742297	0.779811	0.739186	0.780036	0.75182	0.74251	0.785527	1	0.738269	0.739496	0.78013	0.745163	0.785411	0.780367
GCA_000015285.1	0.737708	0.753603	0.746741	0.901211	0.74929	0.741319	0.754435	0.749878	0.74407	1	0.756697	0.74944	0.741541	0.746447	0.747684
GCA_022267535.1	0.74272	0.75817	0.743625	0.754782	0.743438	0.745487	0.759712	0.744394	0.739614	0.75477	1	0.744529	0.748033	0.744974	0.747204
GCA_011378715.1	0.750236	0.743736	0.972774	0.745088	0.90093	0.756197	0.744924	0.801469	0.781729	0.746793	0.745733	1	0.749537	0.805542	0.903067
GCF_000420245.1	0.771501	0.745336	0.747753	0.742036	0.748574	0.779813	0.746601	0.748223	0.746047	0.742905	0.747935	0.74881	1	0.748553	0.749198
GCF_947489755.1	0.749339	0.742601	0.803299	0.743375	0.802597	0.755063	0.744292	0.871751	0.787128	0.744651	0.745435	0.806196	0.748277	1	0.803023
GCA_000482725.1	0.750683	0.743242	0.903639	0.745774	0.980599	0.75543	0.745028	0.803778	0.78046	0.745565	0.745774	0.902377	0.74849	0.800745	1
2.AAI
genomeID	GCA_000015285.1	GCA_000381745.1	GCA_000428725.1	GCA_000482725.1	GCA_002835465.1	GCA_002836415.1	GCA_003318165.1	GCA_014163575.1	GCA_022267535.1	GCA_030161115.1	GCA_947487995.1	GCF_000420245.1	GCF_009828855.1	GCF_947489755.1	GCA_011378715.1
GCA_000015285.1	100	75.23	75.09	70.87	72.31	91.69	70.24	70.94	74.74	72.9	70.85	72.89	70.8	70.55	70.83
GCA_000381745.1	75.23	100	91.34	71.36	74.32	75.16	70.71	71.6	77.08	74.14	71.56	74.79	71.47	71.2	71.33
GCA_000428725.1	75.09	91.34	100	70.98	74.36	75.33	70.9	71.29	77.05	73.9	71.27	74.85	71.27	71.23	71.12
GCA_000482725.1	70.87	71.36	70.98	100	71.74	70.91	79.8	98.63	71.24	72.11	94	71.52	83.1	82.48	93.82
GCA_002835465.1	72.31	74.32	74.36	71.74	100	72.54	71.37	71.73	73.54	81.56	71.66	80.48	71.83	71.53	71.74
GCA_002836415.1	91.69	75.16	75.33	70.91	72.54	100	70.47	70.79	75.11	72.99	70.94	72.78	70.86	70.55	70.83
GCA_003318165.1	70.24	70.71	70.9	79.8	71.37	70.47	100	79.62	70.77	71.34	79.89	71.12	81.73	81.99	80.09
GCA_014163575.1	70.94	71.6	71.29	98.63	71.73	70.79	79.62	100	71.32	72.24	93.92	71.57	82.76	82.66	93.75
GCA_022267535.1	74.74	77.08	77.05	71.24	73.54	75.11	70.77	71.32	100	73.63	71.24	74.09	71.29	71.3	71.36
GCA_030161115.1	72.9	74.14	73.9	72.11	81.56	72.99	71.34	72.24	73.63	100	72.2	80.28	72.08	71.96	72.16
GCA_947487995.1	70.85	71.56	71.27	94	71.66	70.94	79.89	93.92	71.24	72.2	100	71.45	82.67	82.92	98.19
GCF_000420245.1	72.89	74.79	74.85	71.52	80.48	72.78	71.12	71.57	74.09	80.28	71.45	100	71.57	71.53	71.47
GCF_009828855.1	70.8	71.47	71.27	83.1	71.83	70.86	81.73	82.76	71.29	72.08	82.67	71.57	100	91.77	82.99
GCF_947489755.1	70.55	71.2	71.23	82.48	71.53	70.55	81.99	82.66	71.3	71.96	82.92	71.53	91.77	100	83.28
GCA_011378715.1	70.83	71.33	71.12	93.82	71.74	70.83	80.09	93.75	71.36	72.16	98.19	71.47	82.99	83.28	100

### Sheet: Supplementary Table 4
Supplementary Table 4. Gene content distribution of the pan-genome
	Pan-genome			Core-genome
genome	Median	0.025 quantiles	0.975 quantiles	Median	0.025 quantiles	0.975 quantiles
1	3735	3216	4645	3735	3216	4645
2	5133	4304	6395	2097	1877	3302
3	6274	5054	7538	1877	1631	2589
4	7353	6062	8430	1725	1545	2175
5	8199	6697	9261	1633	1483	1909
6	8998	7381	9944	1571	1453	1801
7	9718	7999	10563	1520	1420	1749
8	10365	8919	11103	1484	1405	1688
9	10953	9507	11636	1455	1392	1643
10	11520	10152	12137	1431	1383	1583
11	12020	10836	12610	1414	1372	1529
12	12484	11625	13012	1396	1365	1465
13	12964	12267	13360	1381	1361	1422
14	13347	12932	13618	1369	1361	1402
15	13804	13804	13804	1361	1361	1361
# Ave. genes per genome: 3723.800
# No. pan genes: 13804
# No. core genes: 1361
# Heaps' law model in DOI: 10.1016/j.mib.2008.09.006:	Gamma=0.484 +/- 0.003, Kappa=3734.875 +/- 24.837, ~439.519 new genes per new genome.
# Power law model in DOI: 10.1016/j.mib.2008.09.006:	Alpha=0.599 +/- 0.013, Kappa=2219.820 +/- 46.365, ~422.196 new genes per new genome.

### Sheet: Supplementary Table 5
Supplementary Table 5. Statistical overview of Clusters of Orthologous Groups (COG) annotations
ID	J	K	L	D	V	T	M	N	Z	U	O	C	G	E	F	H	I	P	Q	S
Psy1	225	298	205	49	49	220	200	100	3	94	134	228	243	285	120	176	87	273	73	695
Psy2	216	250	202	49	59	226	230	140	1	143	134	209	214	292	110	169	76	240	64	670
Psy3	232	285	255	46	41	221	211	100	4	94	135	225	272	262	118	181	89	259	73	669
Psy4	216	234	224	53	41	186	225	46	1	115	144	233	175	265	113	160	82	225	66	645
Psy5	220	337	232	53	56	388	276	157	4	135	132	233	334	348	126	168	83	221	51	765
Psy6	211	192	292	62	44	214	207	131	3	109	131	166	159	231	104	158	59	174	38	574
Psy7	218	203	267	45	47	248	215	159	0	127	120	194	225	245	105	175	75	195	74	586
Psy8	215	238	153	48	28	201	194	98	2	100	133	172	190	271	117	172	79	233	73	608
Psy9	207	169	153	49	48	230	236	138	1	123	115	158	138	220	100	164	80	187	53	588
Psy10	214	244	191	51	31	216	190	104	4	95	140	191	180	287	111	177	77	242	54	662
Psy11	221	332	222	62	64	420	289	172	2	149	140	223	298	366	120	169	97	217	68	814
Psy12	223	227	302	45	49	195	214	90	2	106	154	224	202	251	117	170	84	241	69	664
Psy13	220	303	296	55	61	254	206	109	4	92	135	227	218	269	115	184	87	271	75	722
Psy14	228	241	245	46	31	215	193	104	2	89	140	198	169	296	112	176	77	255	72	648
Psy15	222	273	189	57	42	236	208	107	4	89	134	236	221	282	118	184	87	262	75	701

### Sheet: Supplementary Table 6
Supplementary Table 6. Pairwise sequence similarity matrix of NADH-dependent nitrite reductase
Protein ID	WP_182690139.1	WP_028868406.1	WP_298942663.1	WP_160063920.1	WP_166372425.1	WP_299668754.1	WP_113818420.1	WP_284205347.1	WP_022940976.1	WP_011769426.1	WP_101040234.1	WP_019612717.1	WP_037028421.1	WP_160064931.1	WP_298942227.1	WP_284203729.1	WP_101108260.1	WP_028863473.1	WP_019616824.1	WP_022942641.1	WP_028868177.1	WP_299666151.1	WP_166372830.1	P08201
WP_182690139.1	1	0.995	0.933	0.931	0.914	0.91	0.885	0.878	0.812	0.776	0.78	0.782	0.728	0.578	0.583	0.576	0.581	0.575	0.576	0.589	0.578	0.577	0.577	0.568
WP_028868406.1	0.995	1	0.933	0.931	0.913	0.909	0.887	0.875	0.809	0.776	0.779	0.778	0.725	0.576	0.581	0.576	0.581	0.575	0.576	0.589	0.578	0.577	0.577	0.569
WP_298942663.1	0.933	0.933	1	0.969	0.935	0.934	0.915	0.871	0.799	0.771	0.773	0.769	0.717	0.574	0.577	0.571	0.575	0.571	0.574	0.59	0.582	0.581	0.582	0.564
WP_160063920.1	0.931	0.931	0.969	1	0.928	0.926	0.91	0.874	0.794	0.767	0.768	0.762	0.71	0.57	0.574	0.571	0.575	0.571	0.571	0.59	0.58	0.578	0.578	0.565
WP_166372425.1	0.914	0.913	0.935	0.928	1	0.994	0.912	0.878	0.81	0.786	0.789	0.777	0.729	0.581	0.583	0.58	0.58	0.571	0.574	0.59	0.577	0.576	0.578	0.568
WP_299668754.1	0.91	0.909	0.934	0.926	0.994	1	0.908	0.876	0.81	0.786	0.789	0.776	0.73	0.581	0.583	0.58	0.58	0.571	0.574	0.59	0.577	0.576	0.578	0.568
WP_113818420.1	0.885	0.887	0.915	0.91	0.912	0.908	1	0.864	0.795	0.767	0.767	0.767	0.718	0.58	0.583	0.58	0.588	0.582	0.582	0.596	0.589	0.588	0.588	0.577
WP_284205347.1	0.878	0.875	0.871	0.874	0.878	0.876	0.864	1	0.846	0.786	0.788	0.801	0.741	0.585	0.588	0.581	0.588	0.578	0.577	0.596	0.577	0.577	0.577	0.57
WP_022940976.1	0.812	0.809	0.799	0.794	0.81	0.81	0.795	0.846	1	0.783	0.786	0.814	0.752	0.58	0.58	0.578	0.576	0.58	0.581	0.588	0.579	0.578	0.576	0.573
WP_011769426.1	0.776	0.776	0.771	0.767	0.786	0.786	0.767	0.786	0.783	1	0.969	0.843	0.786	0.581	0.589	0.574	0.582	0.583	0.585	0.588	0.577	0.577	0.578	0.584
WP_101040234.1	0.78	0.779	0.773	0.768	0.789	0.789	0.767	0.788	0.786	0.969	1	0.841	0.786	0.581	0.589	0.576	0.583	0.584	0.587	0.589	0.58	0.58	0.581	0.581
WP_019612717.1	0.782	0.778	0.769	0.762	0.777	0.776	0.767	0.801	0.814	0.843	0.841	1	0.885	0.578	0.583	0.575	0.576	0.583	0.582	0.582	0.572	0.572	0.574	0.589
WP_037028421.1	0.728	0.725	0.717	0.71	0.729	0.73	0.718	0.741	0.752	0.786	0.786	0.885	1	0.548	0.552	0.542	0.547	0.555	0.554	0.552	0.54	0.54	0.54	0.556
WP_160064931.1	0.578	0.576	0.574	0.57	0.581	0.581	0.58	0.585	0.58	0.581	0.581	0.578	0.548	1	0.974	0.87	0.866	0.872	0.872	0.85	0.806	0.804	0.803	0.718
WP_298942227.1	0.583	0.581	0.577	0.574	0.583	0.583	0.583	0.588	0.58	0.589	0.589	0.583	0.552	0.974	1	0.864	0.863	0.871	0.871	0.846	0.81	0.807	0.806	0.718
WP_284203729.1	0.576	0.576	0.571	0.571	0.58	0.58	0.58	0.581	0.578	0.574	0.576	0.575	0.542	0.87	0.864	1	0.948	0.904	0.899	0.902	0.841	0.839	0.84	0.724
WP_101108260.1	0.581	0.581	0.575	0.575	0.58	0.58	0.588	0.588	0.576	0.582	0.583	0.576	0.547	0.866	0.863	0.948	1	0.903	0.902	0.899	0.826	0.825	0.823	0.725
WP_028863473.1	0.575	0.575	0.571	0.571	0.571	0.571	0.582	0.578	0.58	0.583	0.584	0.583	0.555	0.872	0.871	0.904	0.903	1	0.984	0.911	0.851	0.849	0.849	0.731
WP_019616824.1	0.576	0.576	0.574	0.571	0.574	0.574	0.582	0.577	0.581	0.585	0.587	0.582	0.554	0.872	0.871	0.899	0.902	0.984	1	0.908	0.849	0.846	0.846	0.729
WP_022942641.1	0.589	0.589	0.59	0.59	0.59	0.59	0.596	0.596	0.588	0.588	0.589	0.582	0.552	0.85	0.846	0.902	0.899	0.911	0.908	1	0.851	0.847	0.85	0.728
WP_028868177.1	0.578	0.578	0.582	0.58	0.577	0.577	0.589	0.577	0.579	0.577	0.58	0.572	0.54	0.806	0.81	0.841	0.826	0.851	0.849	0.851	1	0.995	0.994	0.714
WP_299666151.1	0.577	0.577	0.581	0.578	0.576	0.576	0.588	0.577	0.578	0.577	0.58	0.572	0.54	0.804	0.807	0.839	0.825	0.849	0.846	0.847	0.995	1	0.991	0.714
WP_166372830.1	0.577	0.577	0.582	0.578	0.578	0.578	0.588	0.577	0.576	0.578	0.581	0.574	0.54	0.803	0.806	0.84	0.823	0.849	0.846	0.85	0.994	0.991	1	0.71
P08201	0.568	0.569	0.564	0.565	0.568	0.568	0.577	0.57	0.573	0.584	0.581	0.589	0.556	0.718	0.718	0.724	0.725	0.731	0.729	0.728	0.714	0.714	0.71	1

### Sheet: Supplementary Table 7
Supplementary Table 7. Conserved genes identified in the genomic neighborhood of the nirB gene
(1) NIR-α loci
===============
GCA_000015285.1
===============
Query	Subject	Identity	Coverage	E-value	Bitscore	Start	End	Strand
IPNGMPLO_03426	ANBCGBKO_01100	56.8	98.1	1.52e-219	622	1285398	1287168	-
IPNGMPLO_03425	ANBCGBKO_01101	85.6	99.4	2.8e-306	833	1287266	1288736	-
IPNGMPLO_03424	ANBCGBKO_01102	66	88.8	8.01e-46	144	1288809	1289142	-
IPNGMPLO_03423	ANBCGBKO_01103	78.5	98.7	0	1337	1289152	1291678	-
IPNGMPLO_03422	ANBCGBKO_01105	63.9	98.2	0	1151	1293172	1295857	+
GCA_000381745.1
===============
Query	Subject	Identity	Coverage	E-value	Bitscore	Start	End	Strand
IPNGMPLO_03422	DOMOLJEJ_00010	61.9	98.2	0	1134	15488	18182	-
IPNGMPLO_03423	DOMOLJEJ_00012	78.7	99.3	0	1341	19685	22223	+
IPNGMPLO_03424	DOMOLJEJ_00013	58.5	91.4	4.19e-41	132	22396	22729	+
IPNGMPLO_03425	DOMOLJEJ_00014	86.7	99.4	3.09e-312	848	22802	24269	+
IPNGMPLO_03426	DOMOLJEJ_00015	53.2	99.3	2.64e-208	593	24280	26056	+
GCA_000428725.1
===============
Query	Subject	Identity	Coverage	E-value	Bitscore	Start	End	Strand
IPNGMPLO_03422	LJCFDLOA_00456	60.7	98.6	0	1131	49606	52285	-
IPNGMPLO_03423	LJCFDLOA_00458	77.5	93.6	0	1257	54328	56731	+
IPNGMPLO_03424	LJCFDLOA_00460	61.3	91.4	9.32e-45	141	56909	57242	+
IPNGMPLO_03425	LJCFDLOA_00461	86.7	99.4	4.6e-314	853	57322	58789	+
IPNGMPLO_03426	LJCFDLOA_00462	53.1	99.5	5.29e-208	592	58800	60576	+
GCA_000482725.1
===============
Query	Subject	Identity	Coverage	E-value	Bitscore	Start	End	Strand
IPNGMPLO_03418	IPNGMPLO_03418	100	100	2.58e-155	429	8460	9123	-
IPNGMPLO_03419	IPNGMPLO_03419	100	100	5.22e-318	867	9131	10739	-
IPNGMPLO_03420	IPNGMPLO_03420	100	100	8.26e-162	446	10738	11434	-
IPNGMPLO_03421	IPNGMPLO_03421	100	100	3.14e-196	537	11852	12674	+
IPNGMPLO_03422	IPNGMPLO_03422	100	100	0	1819	12865	15601	-
IPNGMPLO_03423	IPNGMPLO_03423	100	100	0	1677	16050	18579	+
IPNGMPLO_03424	IPNGMPLO_03424	100	100	3.03e-83	238	18592	18943	+
IPNGMPLO_03425	IPNGMPLO_03425	100	100	0	954	19024	20497	+
IPNGMPLO_03426	IPNGMPLO_03426	100	100	0	1151	20570	22325	+
IPNGMPLO_03427	IPNGMPLO_03427	100	100	4.11e-59	175	22447	22714	-
IPNGMPLO_03428	IPNGMPLO_03428	100	100	4.2e-215	585	23029	23881	-
GCA_002836415.1
===============
Query	Subject	Identity	Coverage	E-value	Bitscore	Start	End	Strand
IPNGMPLO_03426	PHBLEINF_01269	56.8	98.1	5.7e-222	628	5667	7437	-
IPNGMPLO_03425	PHBLEINF_01270	86.4	99.4	3.74e-311	846	7671	9141	-
IPNGMPLO_03424	PHBLEINF_01271	65	88.8	3.26e-45	142	9213	9546	-
IPNGMPLO_03423	PHBLEINF_01272	78.7	98.7	0	1335	9556	12082	-
IPNGMPLO_03422	PHBLEINF_01274	64.1	98.2	0	1163	13476	16161	+
GCA_003318165.1
===============
Query	Subject	Identity	Coverage	E-value	Bitscore	Start	End	Strand
IPNGMPLO_03428	ECIOJMHE_01007	88.7	99.6	2.1e-192	528	64138	64987	+
IPNGMPLO_03426	ECIOJMHE_01009	75	98.5	9.24e-319	873	66892	68650	-
IPNGMPLO_03425	ECIOJMHE_01010	91.4	100	0	898	68668	70141	-
IPNGMPLO_03424	ECIOJMHE_01011	78.8	97.4	3.31e-64	190	70285	70630	-
IPNGMPLO_03423	ECIOJMHE_01012	88.8	99.9	0	1516	70643	73169	-
IPNGMPLO_03422	ECIOJMHE_01013	80	100	0	1492	73678	76405	+
IPNGMPLO_03421	ECIOJMHE_01024	74.7	100	1.95e-149	419	85739	86564	-
IPNGMPLO_03420	ECIOJMHE_01025	81.8	100	4.31e-132	371	86914	87610	+
IPNGMPLO_03419	ECIOJMHE_01026	77.2	100	1.84e-247	686	87609	89037	+
IPNGMPLO_03418	ECIOJMHE_01027	80	100	5.74e-127	357	89043	89706	+
GCA_011378715.1
===============
Query	Subject	Identity	Coverage	E-value	Bitscore	Start	End	Strand
IPNGMPLO_03428	NDAHPILA_01285	96.1	99.3	2.41e-205	561	65546	66398	+
IPNGMPLO_03426	NDAHPILA_01287	90.9	100	0	1059	68543	70304	-
IPNGMPLO_03425	NDAHPILA_01288	98.6	100	0	944	70392	71865	-
IPNGMPLO_03424	NDAHPILA_01289	82.8	100	1.89e-68	201	71945	72296	-
IPNGMPLO_03423	NDAHPILA_01290	91.4	99.9	0	1556	72309	74835	-
IPNGMPLO_03422	NDAHPILA_01291	91.8	99.9	0	1691	75275	78011	+
IPNGMPLO_03421	NDAHPILA_01292	92.7	100	6.99e-184	506	78980	79802	-
IPNGMPLO_03420	NDAHPILA_01293	79.2	97.8	5.92e-123	348	80213	80909	+
IPNGMPLO_03419	NDAHPILA_01294	82.8	100	1.3e-244	681	80920	82543	+
IPNGMPLO_03418	NDAHPILA_01295	97.3	100	4.78e-151	418	82551	83214	+
GCA_014163575.1
===============
Query	Subject	Identity	Coverage	E-value	Bitscore	Start	End	Strand
IPNGMPLO_03418	JCEGKFBK_00136	99.5	100	7.38e-155	428	7999	8662	-
IPNGMPLO_03419	JCEGKFBK_00137	95.4	100	3.34e-299	820	8670	10293	-
IPNGMPLO_03420	JCEGKFBK_00138	98.3	100	1.87e-158	438	10292	10988	-
IPNGMPLO_03421	JCEGKFBK_00139	99.6	100	1.82e-195	535	11404	12226	+
IPNGMPLO_03422	JCEGKFBK_00140	99.6	100	0	1812	12417	15153	-
IPNGMPLO_03423	JCEGKFBK_00141	99.5	100	0	1669	15602	18131	+
IPNGMPLO_03424	JCEGKFBK_00142	100	100	3.03e-83	238	18144	18495	+
IPNGMPLO_03425	JCEGKFBK_00143	99.8	100	0	952	18576	20049	+
IPNGMPLO_03426	JCEGKFBK_00144	97.4	100	0	1125	20122	21877	+
IPNGMPLO_03427	JCEGKFBK_00145	88.6	100	1.75e-51	156	21999	22266	-
IPNGMPLO_03428	JCEGKFBK_00146	96.8	100	2.15e-208	568	22574	23426	-
GCA_030161115.1
===============
Query	Subject	Identity	Coverage	E-value	Bitscore	Start	End	Strand
IPNGMPLO_03426	LIPEODAN_03380	59.2	99.1	3.94e-234	659	138383	140147	-
IPNGMPLO_03425	LIPEODAN_03381	90.2	100	0	880	140315	141788	-
IPNGMPLO_03424	LIPEODAN_03382	74.1	96.6	1.28e-59	179	141956	142304	-
IPNGMPLO_03423	LIPEODAN_03383	87.6	99.9	0	1484	142317	144846	-
IPNGMPLO_03422	LIPEODAN_03385	66.4	98.5	0	1244	146230	148915	+
GCA_947487995.1
===============
Query	Subject	Identity	Coverage	E-value	Bitscore	Start	End	Strand
IPNGMPLO_03428	FIAKHDJD_03751	96.1	100	4.34e-208	568	22997	23849	+
IPNGMPLO_03427	FIAKHDJD_03752	85.2	100	9.76e-49	149	24157	24424	+
IPNGMPLO_03426	FIAKHDJD_03753	93.8	100	0	1088	24541	26296	-
IPNGMPLO_03425	FIAKHDJD_03754	98.6	100	0	944	26395	27868	-
IPNGMPLO_03424	FIAKHDJD_03755	82.8	100	1.89e-68	201	27948	28299	-
IPNGMPLO_03423	FIAKHDJD_03756	91.1	99.9	0	1548	28312	30838	-
IPNGMPLO_03422	FIAKHDJD_03757	92	100	0	1697	31278	34014	+
IPNGMPLO_03421	FIAKHDJD_03758	91.2	100	1.11e-180	498	34676	35498	-
IPNGMPLO_03420	FIAKHDJD_03759	78.8	97.8	2.77e-122	347	35898	36606	+
GCF_000420245.1
===============
Query	Subject	Identity	Coverage	E-value	Bitscore	Start	End	Strand
IPNGMPLO_03426	ODDBMOKH_01222	58.1	98.5	2.8e-231	651	16063	17821	-
IPNGMPLO_03425	ODDBMOKH_01223	86.7	100	1.81e-316	859	18048	19521	-
IPNGMPLO_03424	ODDBMOKH_01224	61.2	100	2.94e-49	152	19575	19923	-
IPNGMPLO_03423	ODDBMOKH_01225	81.8	98.9	0	1390	19934	22475	-
IPNGMPLO_03422	ODDBMOKH_01227	66.8	97.7	0	1212	23826	26517	+
GCF_009828855.1
===============
Query	Subject	Identity	Coverage	E-value	Bitscore	Start	End	Strand
IPNGMPLO_03428	DOIJNAKG_02954	92.2	100	2.58e-200	548	989121	989973	+
IPNGMPLO_03426	DOIJNAKG_02955	81.3	100	0	958	990471	992235	-
IPNGMPLO_03425	DOIJNAKG_02956	92	100	0	896	992296	993769	-
IPNGMPLO_03424	DOIJNAKG_02957	87.1	100	6.12e-74	215	993970	994321	-
IPNGMPLO_03423	DOIJNAKG_02958	93.6	98.9	0	1582	994334	996860	-
IPNGMPLO_03422	DOIJNAKG_02959	93.7	100	0	1715	997267	1000033	+
IPNGMPLO_03421	DOIJNAKG_02960	80.2	100	1.05e-160	447	1002060	1002885	-
IPNGMPLO_03420	DOIJNAKG_02961	92.2	100	1.84e-149	415	1003312	1004008	+
IPNGMPLO_03419	DOIJNAKG_02962	75.2	100	7.08e-253	706	1004007	1005912	+
IPNGMPLO_03418	DOIJNAKG_02963	76	100	4.95e-119	337	1005920	1006586	+
GCF_947489755.1
===============
Query	Subject	Identity	Coverage	E-value	Bitscore	Start	End	Strand
IPNGMPLO_03428	GPEOGGGM_02633	92.2	100	4.47e-201	550	48623	49475	+
IPNGMPLO_03426	GPEOGGGM_02635	80.3	100	0	950	51020	52784	-
IPNGMPLO_03425	GPEOGGGM_02636	92	100	0	897	52845	54318	-
IPNGMPLO_03424	GPEOGGGM_02637	85.3	100	2.05e-72	211	54520	54871	-
IPNGMPLO_03423	GPEOGGGM_02638	93.5	99.9	0	1581	54884	57410	-
IPNGMPLO_03422	GPEOGGGM_02639	94.2	100	0	1724	57847	60583	+
NZ_CANLFB010000053.1
Query	Subject	Identity	Coverage	E-value	Bitscore	Start	End	Strand
IPNGMPLO_03418	GPEOGGGM_03545	84.2	99.5	1.66e-131	369	5708	6377	-
IPNGMPLO_03419	GPEOGGGM_03546	75.2	100	4.08e-240	672	6385	8173	-
IPNGMPLO_03420	GPEOGGGM_03547	92.2	100	2.72e-151	420	8172	8868	-
IPNGMPLO_03421	GPEOGGGM_03548	77.7	100	3.71e-154	431	9300	10125	+
(2) NIR-β loci
===============
GCA_000015285.1
===============
Query	Subject	Identity	Coverage	E-value	Bitscore	Start	End	Strand
IPNGMPLO_03068	ANBCGBKO_03817	76.7	99	1.05e-109	313	4439755	4440379	+
IPNGMPLO_03069	ANBCGBKO_03818	98.5	73.6	2.95e-40	128	4440469	4440745	+
IPNGMPLO_03070	ANBCGBKO_03819	77.6	97.6	4.74e-170	475	4441114	4442095	+
IPNGMPLO_03077	ANBCGBKO_03822	66.9	100	6.33e-52	159	4443340	4443697	+
IPNGMPLO_03078	ANBCGBKO_03828	65.9	98.4	2.33e-264	746	4447210	4449355	-
IPNGMPLO_03079	ANBCGBKO_03832	51.9	94.1	1.53e-55	172	4452626	4453133	-
GCA_000381745.1
===============
Query	Subject	Identity	Coverage	E-value	Bitscore	Start	End	Strand
IPNGMPLO_03079	DOMOLJEJ_04032	54.3	96.5	5.07e-59	181	4480	4990	+
IPNGMPLO_03078	DOMOLJEJ_04033	67.4	99.2	9.77e-278	780	5107	7243	+
IPNGMPLO_03077	DOMOLJEJ_04035	62.7	100	2.46e-49	153	8297	8654	-
IPNGMPLO_03076	DOMOLJEJ_04036	66.7	78.7	4.14e-17	67.8	8767	8980	+
IPNGMPLO_03074	DOMOLJEJ_04043	85	99.9	0	1495	15393	17940	+
IPNGMPLO_03073	DOMOLJEJ_04044	68.5	100	1.95e-55	167	17939	18266	+
IPNGMPLO_03072	DOMOLJEJ_04045	83.3	100	1.98e-169	470	18390	19245	+
IPNGMPLO_03070	DOMOLJEJ_04046	80.1	97.6	2.71e-177	494	19382	20375	-
IPNGMPLO_03069	DOMOLJEJ_04047	95.5	73.6	1.7e-39	126	20465	20741	-
IPNGMPLO_03068	DOMOLJEJ_04048	75.8	99.5	4.08e-110	314	20822	21455	-
GCA_000428725.1
===============
Query	Subject	Identity	Coverage	E-value	Bitscore	Start	End	Strand
IPNGMPLO_03068	LJCFDLOA_02662	77.8	99.5	1e-110	315	88631	89264	+
IPNGMPLO_03069	LJCFDLOA_02663	95.5	73.6	1.99e-38	123	89606	89882	+
IPNGMPLO_03070	LJCFDLOA_02664	80.1	97.6	2.22e-176	491	89972	90965	+
IPNGMPLO_03072	LJCFDLOA_02665	83.7	100	4.87e-170	472	91141	91996	-
IPNGMPLO_03073	LJCFDLOA_02666	70.4	100	4.11e-57	172	92121	92448	-
IPNGMPLO_03074	LJCFDLOA_02667	85.1	100	0	1495	92447	94994	-
IPNGMPLO_03076	LJCFDLOA_02673	66.7	78.7	2.05e-17	68.6	100703	100916	-
IPNGMPLO_03077	LJCFDLOA_02674	63.6	100	1.22e-49	154	101029	101386	+
IPNGMPLO_03078	LJCFDLOA_02676	65.1	99.2	4.11e-293	819	102406	104530	-
IPNGMPLO_03079	LJCFDLOA_02677	53.7	96.5	2.52e-59	182	104647	105157	-
GCA_000482725.1
===============
Query	Subject	Identity	Coverage	E-value	Bitscore	Start	End	Strand
IPNGMPLO_03068	IPNGMPLO_03068	100	100	3.4e-145	402	59895	60522	+
IPNGMPLO_03069	IPNGMPLO_03069	100	100	1.07e-42	134	60608	60884	+
IPNGMPLO_03070	IPNGMPLO_03070	100	100	4.34e-222	607	61142	62132	+
IPNGMPLO_03071	IPNGMPLO_03071	100	100	2.87e-42	131	62326	62524	-
IPNGMPLO_03072	IPNGMPLO_03072	100	100	2.29e-201	551	62768	63635	-
IPNGMPLO_03073	IPNGMPLO_03073	100	100	4.29e-77	222	63769	64096	-
IPNGMPLO_03074	IPNGMPLO_03074	100	100	0	1704	64095	66642	-
IPNGMPLO_03075	IPNGMPLO_03075	100	100	2.3e-192	526	66899	67685	-
IPNGMPLO_03076	IPNGMPLO_03076	100	100	1.73e-39	124	67734	67920	-
IPNGMPLO_03077	IPNGMPLO_03077	100	100	1.13e-79	229	68022	68379	+
IPNGMPLO_03078	IPNGMPLO_03078	100	100	0	1201	68425	70633	-
IPNGMPLO_03079	IPNGMPLO_03079	100	100	3.7e-119	333	70713	71226	-
GCA_002835465.1
===============
Query	Subject	Identity	Coverage	E-value	Bitscore	Start	End	Strand
IPNGMPLO_03079	DCFGJFCD_02309	53.4	95.9	1.81e-58	180	4769	5267	+
IPNGMPLO_03078	DCFGJFCD_02312	63.8	98.4	1.7e-258	734	8215	10564	+
IPNGMPLO_03077	DCFGJFCD_02313	66.1	100	3.49e-49	152	10921	11278	-
IPNGMPLO_03076	DCFGJFCD_02314	59.6	77	2.13e-15	63.2	11367	11547	+
IPNGMPLO_03074	DCFGJFCD_02317	82.8	99.9	0	1463	12955	15502	+
IPNGMPLO_03073	DCFGJFCD_02318	70.4	100	4.11e-57	172	15501	15828	+
IPNGMPLO_03072	DCFGJFCD_02319	87.3	93.1	2.3e-167	464	15924	16737	+
IPNGMPLO_03070	DCFGJFCD_02323	82.3	99.4	1.06e-183	510	19504	20494	-
IPNGMPLO_03069	DCFGJFCD_02324	95.5	73.6	3.44e-39	125	20578	20854	-
IPNGMPLO_03068	DCFGJFCD_02325	68	99	1.06e-95	277	20926	21550	-
GCA_002836415.1
===============
Query	Subject	Identity	Coverage	E-value	Bitscore	Start	End	Strand
IPNGMPLO_03079	PHBLEINF_01666	51.9	94.1	1.53e-55	172	34455	34962	+
IPNGMPLO_03078	PHBLEINF_01670	66.6	99.2	3.37e-264	748	38005	40333	+
IPNGMPLO_03077	PHBLEINF_01677	68.6	100	3.83e-53	162	44510	44867	-
IPNGMPLO_03075	PHBLEINF_01679	50.6	96.6	3.45e-83	250	45342	46146	+
IPNGMPLO_03070	PHBLEINF_01680	78.2	97.6	8.22e-171	477	46281	47262	-
IPNGMPLO_03069	PHBLEINF_01681	97	73.6	4.18e-40	127	47628	47904	-
IPNGMPLO_03068	PHBLEINF_01682	74.8	99	1.17e-106	305	48616	49240	-
GCA_011378715.1
===============
Query	Subject	Identity	Coverage	E-value	Bitscore	Start	End	Strand
IPNGMPLO_03078	NDAHPILA_02041	86.5	100	0	1065	5431	7513	+
IPNGMPLO_03077	NDAHPILA_02042	94.1	100	2.47e-74	216	7657	8014	-
IPNGMPLO_03076	NDAHPILA_02043	79.6	88.5	1.02e-26	91.7	8116	8287	+
IPNGMPLO_03075	NDAHPILA_02044	83.9	100	2.86e-161	447	8333	9119	+
IPNGMPLO_03074	NDAHPILA_02045	99.4	100	0	1698	9376	11923	+
IPNGMPLO_03073	NDAHPILA_02046	94.4	100	1.38e-73	213	11922	12249	+
IPNGMPLO_03072	NDAHPILA_02047	98.6	100	4.44e-199	545	12368	13235	+
IPNGMPLO_03070	NDAHPILA_02048	96.4	100	1.48e-213	585	13856	14846	-
IPNGMPLO_03069	NDAHPILA_02049	100	73.6	1.78e-41	131	15103	15379	-
IPNGMPLO_03068	NDAHPILA_02050	100	100	3.4e-145	402	15465	16092	-
GCA_014163575.1
===============
Query	Subject	Identity	Coverage	E-value	Bitscore	Start	End	Strand
IPNGMPLO_03079	JCEGKFBK_00629	98.2	100	2.5e-117	329	4936	5449	+
IPNGMPLO_03078	JCEGKFBK_00630	95	100	0	1181	5529	7680	+
IPNGMPLO_03077	JCEGKFBK_00631	100	100	1.13e-79	229	7726	8083	-
IPNGMPLO_03076	JCEGKFBK_00632	100	100	1.73e-39	124	8185	8371	+
IPNGMPLO_03075	JCEGKFBK_00633	95.8	100	2.37e-185	508	8420	9206	+
IPNGMPLO_03074	JCEGKFBK_00634	100	100	0	1704	9463	12010	+
IPNGMPLO_03073	JCEGKFBK_00635	100	100	4.29e-77	222	12009	12336	+
IPNGMPLO_03072	JCEGKFBK_00636	100	100	2.29e-201	551	12470	13337	+
IPNGMPLO_03071	JCEGKFBK_00637	98.5	100	1.17e-41	129	13581	13779	+
IPNGMPLO_03070	JCEGKFBK_00638	99.4	100	5.07e-221	604	13974	14964	-
IPNGMPLO_03069	JCEGKFBK_00639	100	73.6	1.78e-41	131	15222	15498	-
IPNGMPLO_03068	JCEGKFBK_00640	100	100	3.4e-145	402	15584	16211	-
GCA_022267535.1
===============
Query	Subject	Identity	Coverage	E-value	Bitscore	Start	End	Strand
IPNGMPLO_03068	OFHBBIMP_02182	73.9	99.5	7.14e-104	298	45808	46441	+
IPNGMPLO_03069	OFHBBIMP_02183	95.5	73.6	1.99e-38	123	46522	46798	+
IPNGMPLO_03070	OFHBBIMP_02184	80.1	97.6	2.6e-174	486	46892	47873	+
IPNGMPLO_03076	OFHBBIMP_02189	54.3	75.4	2.72e-13	58.2	52067	52283	-
IPNGMPLO_03077	OFHBBIMP_02190	71.2	100	1.98e-55	168	52411	52768	+
IPNGMPLO_03078	OFHBBIMP_02193	56.2	98.8	1.34e-264	744	53769	55689	-
IPNGMPLO_03079	OFHBBIMP_02196	52.5	95.3	7.82e-54	168	58020	58536	-
GCA_030161115.1
===============
Query	Subject	Identity	Coverage	E-value	Bitscore	Start	End	Strand
IPNGMPLO_03079	LIPEODAN_01717	55.7	98.2	1.45e-63	193	8458	8971	+
IPNGMPLO_03078	LIPEODAN_01721	66.3	99.2	2.5e-271	766	11912	14237	+
IPNGMPLO_03077	LIPEODAN_01722	66.9	100	1.28e-51	159	14305	14662	-
IPNGMPLO_03074	LIPEODAN_01725	84.2	100	0	1488	15708	18255	+
IPNGMPLO_03073	LIPEODAN_01726	67.6	100	7.96e-55	166	18254	18581	+
IPNGMPLO_03072	LIPEODAN_01727	88.1	93.1	1.62e-167	465	18708	19521	+
IPNGMPLO_03070	LIPEODAN_01728	79.9	100	7.1e-182	505	20017	21007	-
IPNGMPLO_03069	LIPEODAN_01729	95.5	73.6	3.44e-39	125	21268	21544	-
IPNGMPLO_03068	LIPEODAN_01730	68.4	99	3.72e-96	278	21616	22240	-
GCA_947487995.1
===============
Query	Subject	Identity	Coverage	E-value	Bitscore	Start	End	Strand
IPNGMPLO_03079	FIAKHDJD_02809	90	100	1.68e-106	301	4889	5402	+
IPNGMPLO_03078	FIAKHDJD_02810	86.3	100	0	1038	5482	7600	+
IPNGMPLO_03077	FIAKHDJD_02811	94.1	100	2.47e-74	216	7744	8101	-
IPNGMPLO_03076	FIAKHDJD_02812	79.6	88.5	1.02e-26	91.7	8203	8374	+
IPNGMPLO_03075	FIAKHDJD_02813	83.9	100	5.77e-161	447	8420	9206	+
IPNGMPLO_03074	FIAKHDJD_02814	99.5	100	0	1695	9463	12010	+
IPNGMPLO_03073	FIAKHDJD_02815	94.4	100	1.38e-73	213	12009	12336	+
IPNGMPLO_03072	FIAKHDJD_02816	98.6	100	1.55e-199	546	12455	13322	+
IPNGMPLO_03070	FIAKHDJD_02818	96.4	100	6.04e-213	584	13933	14923	-
IPNGMPLO_03069	FIAKHDJD_02819	100	73.6	1.78e-41	131	15180	15456	-
IPNGMPLO_03068	FIAKHDJD_02820	100	100	3.4e-145	402	15542	16169	-
GCF_000420245.1
===============
Query	Subject	Identity	Coverage	E-value	Bitscore	Start	End	Strand
IPNGMPLO_03072	ODDBMOKH_02919	85.8	100	1.17e-170	474	305	1187	-
IPNGMPLO_03073	ODDBMOKH_02920	71.3	100	2.48e-58	175	1300	1627	-
IPNGMPLO_03074	ODDBMOKH_02921	85.1	100	0	1498	1626	4173	-
IPNGMPLO_03077	ODDBMOKH_02924	72	100	7.72e-53	162	5607	5964	+
GCF_009828855.1
===============
Query	Subject	Identity	Coverage	E-value	Bitscore	Start	End	Strand
IPNGMPLO_03078	DOIJNAKG_03602	78.9	99.2	0	1026	1717416	1719438	+
IPNGMPLO_03077	DOIJNAKG_03603	81.4	100	6.76e-63	187	1719490	1719847	-
IPNGMPLO_03076	DOIJNAKG_03604	62.1	95.1	2.65e-21	78.2	1719946	1720138	+
IPNGMPLO_03075	DOIJNAKG_03605	67.5	99.2	4.62e-132	374	1720165	1720975	+
IPNGMPLO_03074	DOIJNAKG_03606	80.8	100	0	1435	1721230	1723780	+
IPNGMPLO_03073	DOIJNAKG_03607	81.5	100	8.35e-66	194	1723776	1724103	+
IPNGMPLO_03072	DOIJNAKG_03608	63.9	93.4	7.15e-115	332	1724248	1725061	+
IPNGMPLO_03070	DOIJNAKG_03609	78.8	97.6	3.82e-174	486	1725405	1726389	-
IPNGMPLO_03069	DOIJNAKG_03610	100	73.6	1.78e-41	131	1726481	1726757	-
IPNGMPLO_03068	DOIJNAKG_03611	90.4	100	1.53e-132	370	1726843	1727470	-
GCF_947489755.1
===============
Query	Subject	Identity	Coverage	E-value	Bitscore	Start	End	Strand
IPNGMPLO_03078	GPEOGGGM_02403	77	99.2	0	1017	4765	6814	+
IPNGMPLO_03077	GPEOGGGM_02404	78.8	100	7.88e-62	184	6866	7223	-
IPNGMPLO_03076	GPEOGGGM_02405	62.1	95.1	3.77e-21	77.8	7321	7513	+
IPNGMPLO_03075	GPEOGGGM_02406	67.9	99.2	1.77e-130	370	7537	8329	+
IPNGMPLO_03074	GPEOGGGM_02407	81	100	0	1439	8585	11132	+
IPNGMPLO_03073	GPEOGGGM_02408	81.5	100	8.02e-64	189	11131	11458	+
IPNGMPLO_03072	GPEOGGGM_02409	63.9	93.4	6.18e-116	334	11589	12402	+
IPNGMPLO_03070	GPEOGGGM_02410	76.8	99.4	2.37e-173	484	12590	13580	-
IPNGMPLO_03069	GPEOGGGM_02411	100	73.6	1.78e-41	131	13672	13948	-
IPNGMPLO_03068	GPEOGGGM_02412	91.3	100	2.65e-133	372	14034	14661	-

### Sheet: Supplementary Table 8
Supplementary Table 8. Assessment metric for the top-ranked structural model predicted by SeedFold.
Figure	CIF name	confidence_score	ptm	iptm	complex_plddt	complex_iplddt
Figure 6. Assembly and functional mechanism of the nitrite reductase complex	841480c-nirD_model_0.cif	0.9232906699180603	0.9146665930747986	0.8182475566864014	0.9495514035224915	0.9370428919792175
Figure 6. Assembly and functional mechanism of the nitrite reductase complex	848480c-nirD_model_0.cif	0.9233824610710144	0.9081147313117981	0.8252020478248596	0.9479275345802307	0.9580956697463989
Figure 5. Structural basis for catalysis in NADH-dependent nitrite reductase	841Cter4F4S_SRM_NO2_model_0.cif	0.9356865286827087	0.943261981010437	0.9368010759353638	-	-
Figure 5. Structural basis for catalysis in NADH-dependent nitrite reductase	848Cter4F4S_SRM_NO2_model_0.cif	0.9331426620483398	0.9338883757591248	0.9317663311958313	-	-
Figure 4. Structural and ligand-binding analysis of NADH-dependent nitrite reductase	841NterFN2FS_model_0.cif	0.9033686518669128	0.8959535360336304	0.8019091486930847	-	-
Figure 4. Structural and ligand-binding analysis of NADH-dependent nitrite reductase	848NterFN2FS_model_0.cif	0.916638195514679	0.921211838722229	0.8385754227638245	-	-
Figure 4. Structural and ligand-binding analysis of NADH-dependent nitrite reductase	841full_v1_model_0.cif	0.8706501126289368	0.6743406653404236	-	-	-
Figure 4. Structural and ligand-binding analysis of NADH-dependent nitrite reductase	848full_v1_model_0.cif	0.8721979260444641	0.6838659644126892	-	-	-
Figure 4. Structural and ligand-binding analysis of NADH-dependent nitrite reductase	Apo841Nter_model_0.cif	0.9301689267158508	0.9052988886833191	-	-	-
Figure 4. Structural and ligand-binding analysis of NADH-dependent nitrite reductase	Apo841Cter_model_0.cif	0.9341756701469421	0.9303033947944641	-	-	-
Figure 4. Structural and ligand-binding analysis of NADH-dependent nitrite reductase	Apo848Nter_model_0.cif	0.9335682988166809	0.91762375831604	-	-	-
Figure 4. Structural and ligand-binding analysis of NADH-dependent nitrite reductase	Apo848Cter_model_0.cif	0.9322702288627625	0.927739143371582	-	-	-

### Sheet: Supplementary Table 9
Supplementary Table 9. qPCR primer information
Primer	sequence (5'-3')	Tm（℃）	product（bp）
NIR-α_F	CAGAGGCAAACAGGTCACCA	60.18	288
NIR-α_R	CAGGGCATGCCTACGGTAAA	60.11
NIR-β_F	ACAGGTCGCGCTGTCTTTTA	59.97	280
NIR-β_R	CGTGTTGGTCTAGCTGCTCA	60.04
16S_F	GCCTTCGGGAACTCTGAGAC	60.11	285
16S_R	CGATCCGGACTACGACAGAC	59.7
gyrB_F	ATCGAATTTACCACCGGCGT	60.11	259
gyrB_R	ACGTAAACGTCCAGGCATGT	59.97
